# Cost-effective DNA methylation profiling by FML-seq

**DOI:** 10.1101/2023.01.13.523849

**Authors:** Joseph W. Foley, Shirley X. Zhu, Robert B. West

## Abstract

Current methods for profiling DNA methylation require costly reagents, sequencing, or labor time. We introduce FML-seq, a sequencing library protocol that greatly reduces all these costs. Relative to other techniques tested on the same human cell lines, FML-seq produces similar measurements of absolute and differential cytosine methylation at a fraction of the price. FML-seq enables inexpensive, high-throughput experimental designs for large-scale epigenetics research projects.
