## Supplemental Table S1 for "Cost-effective DNA methylation profiling by FML-seq"

### Sheet: Sheet1
Assay	Lab	Cell	Accession	Notes
EPIC	Myers	GM12878	ENCLB179ITI
EPIC	Myers	HeLa-S3	ENCLB169ZNO
EPIC	Myers	IMR-90	ENCLB465KKG
EPIC	Myers	K562	ENCLB939LJO
MeDIP-seq	Snyder	GM12878	ENCLB977TPR
MeDIP-seq	Snyder	K562	ENCLB929FXL
RRBS	Myers	GM12878	ENCLB435QRM
RRBS	Myers	GM12878	ENCLB252AOQ
RRBS	Myers	HeLa-S3	ENCLB451HJS
RRBS	Myers	HeLa-S3	ENCLB083JBH
RRBS	Myers	IMR-90	ENCLB212RSH
RRBS	Myers	IMR-90	ENCLB198ZKY
RRBS	Myers	K562	ENCLB939LCJ	Non-bisulfite library concatenated into FASTQ was discarded
RRBS	Myers	K562	ENCLB049ZXQ
WGBS	Myers	GM12878	ENCLB794YYH
WGBS	Myers	GM12878	ENCLB898WPW
WGBS	Myers	HeLa-S3	ENCLB756LAB
WGBS	Myers	HeLa-S3	ENCLB145KPM
WGBS	Bernstein	IMR-90	ENCLB082VYK
WGBS	Myers	K562	ENCLB742NWU
WGBS	Myers	K562	ENCLB542OXH
