## Supplemental Table S2 for "Cost-effective DNA methylation profiling by FML-seq"

### Sheet: FML-seq
Product	Vendor	Catalog#	Price	Qty	Unit	Qty / sample	Samples	Cost / sample
MspJI restriction enzyme	NEB	R0661L	491	1000	U	5	200	2.455
rCutSmart Buffer	NEB	(included)		1250	uL	0.5	2500
Enzyme Activator	NEB	(included)		500	uL	0.166667	2999.99
Afu UDG	NEB	M0279S	82	200	U	2.4	83.3333	0.984
T4 ligase	Thermo Fisher	EL0011		1000	Weiss U	0.5	2000
PEG 4000	Thermo Fisher	(included but limiting)	249	1500	uL	1	1500	0.166
ATP	Thermo Fisher	R1441	54	250	uL	0.05	5000	0.0108
Disodium EDTA	Thermo Fisher	R1021	25	5000	uL	0.08	62500	0.0004
Kapa HiFi HotStart	Roche	07958897001	263	250	U	0.2	1250	0.263
Kapa Fidelity Buffer	Roche	(included)		1500	uL	1	1500
Kapa dNTPs	Roche	(included)		300	uL	0.3	1000
Ampure XP bead mix	Beckman Coulter	A63880	366.7	5000	uL	18	277.778	1.32012
FML-seq P5 adapter	IDT	100 nmol HPLC	197.6	3	nmol	0.002	1500	0.131733
FML-seq P7 adapter	IDT	100 nmol HPLC	199.2	3	nmol	0.002	1500	0.131733
Nextera P5 indexed PCR primer	IDT	4 nmol Ultramer	49.95	4	nmol	0.003	1333.33	0.0374625
Nextera P7 indexed PCR primer	IDT	4 nmol Ultramer	46.35	4	nmol	0.003	1333.33	0.0374625
REAGENT TOTAL			2883.3					5.53771
NovaSeq 6000 S2, 100 cycles	Illumina	20028316	7431	3700	Mcluster	40	92.5	80.3351

### Sheet: Microarray (Illumina)
Product	Vendor	Catalog#	Price	Qty	Unit	Qty / sample	Samples	Cost / sample
EZ DNA Methylation Kit	Zymo	D5002	570	200	rxn	1	200	2.85
Infinium MethylationEPIC BeadChip Kit	Illumina	WG-317-1003	24960	96	rxn	1	96	260
REAGENT TOTAL			25530					262.85

### Sheet: WGBS (IDT)
Product	Vendor	Catalog#	Price	Qty	Unit	Qty / sample	Samples	Cost / sample
96 AFA-TUBE TPX Plate	Covaris	520291	456	96	rxn	1	96	4.75
EZ DNA Methylation-Gold Kit	Zymo	D5006	596.4	200	rxn	1	200	2.982
xGen Methyl-Seq Lib Prep	IDT	10009824	7200	96	rxn	1	96	75
xGen UDI Primers Plate 1, 8nt	IDT	10005922	335	96	rxn	1	96	3.48958
SPRISelect	Beckman Coulter	B23318	1555.9	60000	uL	101	594.059	2.6191
REAGENT TOTAL			10143.3					88.8407
NovaSeq 6000 S4 (300 cycles)	Illumina	20028312	14760	9000	Mcluster	375	24	615

### Sheet: EM-seq (NEB)
Product	Vendor	Catalog#	Price	Qty	Unit	Qty / sample	Samples	Cost / sample
96 AFA-TUBE TPX Plate	Covaris	520291	456	96	rxn	1	96	4.75
NEBNext Enzymatic Methyl-seq Kit	NEB	E7120L	3360	96	rxn	1	96	35
REAGENT TOTAL			3816					39.75
NovaSeq 6000 S4 (300 cycles)	Illumina	20028312	14760	9000	Mcluster	375	24	615

### Sheet: RRBS (Zymo)
Product	Vendor	Catalog#	Price	Qty	Unit	Qty / sample	Samples	Cost / sample
Zymo-Seq RRBS Library Kit	Zymo	D5461	2250	48	rxn	1	48	46.875
REAGENT TOTAL			2250					46.875
NovaSeq 6000 S2, 100 cycles	Illumina	20028316	7431	3700	Mcluster	90	41.1111	180.754

### Sheet: Targeted BS (Illumina)
Product	Vendor	Catalog#	Price	Qty	Unit	Qty / sample	Samples	Cost / sample
96 AFA-TUBE TPX Plate	Covaris	520291	456	96	rxn	1	96	4.75
TruSeq Methyl Capture EPIC Library Prep Kit	Illumina	FC-151-1003	12985	48	rxn	1	48	270.521
KAPA HiFi HotStart Uracil+ ReadyMix Kit	Roche	07959079001	1147	6250	uL	25	250	4.588
REAGENT TOTAL			14588					279.859
NovaSeq 6000 S2, 200 cycles	Illumina	20028315	9225	3700	Mcluster	55	67.2727	137.128
